# Electrostatics and Local Aromatic Residues Govern Lipid Binding and Membrane Penetration of Synaptotagmin C2 Domains

**DOI:** 10.64898/2026.07.09.737582

**Authors:** Dong An, Manfred Lindau

## Abstract

Synaptotagmins (Syts) are Ca²⁺-sensing exocytosis regulators whose tandem C2 domains interact with phosphoinositides and membranes to trigger neurotransmitter and hormone release. Although Ca²⁺ binding is known to enhance C2 domain-membrane interactions, the sequence determinants governing lipid binding and membrane penetration across Syt isoforms remain incompletely understood.

Here, we performed MARTINI coarse-grained molecular dynamics simulations of isolated C2A and C2B domains from eight Ca²⁺-sensing Syt isoforms (Syt1, Syt2, Syt3, Syt5, Syt6, Syt7, Syt9, and Syt10) interacting with phosphatidylinositol 4,5-bisphosphate (PIP₂)-containing plasma membranes. To systematically modulate electrostatic properties, we introduced partial and full charge-flip mutations at conserved acidic residues within the calcium-binding loops (CBLs). By integrating simulations across multiple isoforms and charge states, we sought to identify the dominant sequence determinants governing membrane interactions.

We found that PIP₂ binding to both, CBLs and polybasic patches (PBs), is associated with loop net charge, yielding correlations > 0.95 across all isoforms. However, membrane penetration is not sufficiently explained by loop net charge alone. The local phenylalanines additionally increase membrane penetration independent of loop net charge.

Together, these findings establish a comprehensive electrostatic–aromatic framework where loop net charge governs PIP₂ binding, whereas loop net charge and local phenylalanine enrichment jointly govern membrane penetration across Syt C2 domains.
