## Supplemental Tables for "Electrostatics and Local Aromatic Residues Govern Lipid Binding and Membrane Penetration of Synaptotagmin C2 Domains": Table_S1_Individual CBL-PIP2 binding values from independent simulations.csv

	CBL net charge	Time interval	run_1	run_2	run_3	run_4	run_5	run_6	run_7	run_8	run_9	run_10
WT Syt1 C2B	1	1.5-2.5 us	3.291	5.37	2.922	3.496	5.373	5.32	6.103	4.557	2.577	2.481
WT Syt1 C2B	1	2.0-2.5 us	3.77	5.644	2.104	3.146	5.744	5.26	5.91	4.54	2.802	2.608
WT Syt1 C2B	1	1.5-2.0 us	2.81	5.092	3.742	3.85	5.0	5.382	6.296	4.572	2.354	2.354
PCF Syt1 C2B	5	1.5-2.5 us	6.123	5.438	6.631	7.631	4.827	6.178	5.09	7.236	5.044	6.961
PCF Syt1 C2B	5	2.0-2.5 us	5.142	6.19	6.82	7.884	4.636	7.07	5.234	6.774	5.074	7.112
PCF Syt1 C2B	5	1.5-2.0 us	7.106	4.682	6.446	7.37	5.02	5.284	4.948	7.7	5.022	6.812
FCF Syt1 C2B	11	1.5-2.5 us	5.999	8.133	6.023	6.15	5.943	4.913	6.545	8.433	7.174	6.025
FCF Syt1 C2B	11	2.0-2.5 us	5.804	8.35	6.12	6.656	6.696	5.176	5.932	8.098	7.13	5.998
FCF Syt1 C2B	11	1.5-2.0 us	6.198	7.918	5.924	5.646	5.188	4.648	7.156	8.77	7.218	6.056
WT Syt2 C2B	2	1.5-2.5 us	3.264	3.871	4.318	4.747	7.63	5.585	4.088	4.941	4.711	4.505
WT Syt2 C2B	2	2.0-2.5 us	3.244	3.6	4.584	5.128	8.302	5.704	4.92	5.45	5.52	4.548
WT Syt2 C2B	2	1.5-2.0 us	3.284	4.142	4.05	4.362	6.948	5.468	3.258	4.428	3.906	4.464
PCF Syt2 C2B	6	1.5-2.5 us	6.351	5.779	4.69	5.457	7.24	5.433	7.964	7.112	6.652	6.337
PCF Syt2 C2B	6	2.0-2.5 us	5.998	6.324	5.098	5.83	7.4	5.384	9.034	7.642	6.732	6.524
PCF Syt2 C2B	6	1.5-2.0 us	6.706	5.23	4.278	5.086	7.074	5.486	6.892	6.58	6.572	6.15
FCF Syt2 C2B	12	1.5-2.5 us	9.294	7.539	11.239	8.543	5.469	5.249	9.23	7.342	7.924	7.543
FCF Syt2 C2B	12	2.0-2.5 us	9.516	8.168	11.716	8.698	5.324	5.098	8.738	7.498	8.88	7.92
FCF Syt2 C2B	12	1.5-2.0 us	9.072	6.906	10.758	8.388	5.618	5.402	9.714	7.184	6.96	7.164
WT Syt3 C2B	-2	1.5-2.5 us	2.711	3.095	2.507	3.517	2.971	4.027	3.883	5.442	5.367	4.525
WT Syt3 C2B	-2	2.0-2.5 us	2.776	3.544	2.528	4.572	2.8	4.436	3.808	5.462	5.286	3.694
WT Syt3 C2B	-2	1.5-2.0 us	2.646	2.648	2.488	2.454	3.142	3.614	3.95	5.424	5.45	5.358
PCF Syt3 C2B	4	1.5-2.5 us	4.256	3.957	5.654	5.487	4.666	6.607	4.269	7.252	6.212	9.485
PCF Syt3 C2B	4	2.0-2.5 us	4.242	3.81	5.508	5.618	4.754	7.702	4.066	7.356	6.638	9.626
PCF Syt3 C2B	4	1.5-2.0 us	4.27	4.104	5.802	5.362	4.578	5.514	4.476	7.154	5.786	9.344
FCF Syt3 C2B	8	1.5-2.5 us	6.837	4.262	3.067	2.133	5.715	5.364	4.476	5.249	5.494	5.527
FCF Syt3 C2B	8	2.0-2.5 us	6.756	4.512	3.17	3.174	6.204	5.462	5.102	5.442	5.828	5.956
FCF Syt3 C2B	8	1.5-2.0 us	6.918	4.012	2.962	1.092	5.224	5.268	3.842	5.054	5.16	5.094
WT Syt5 C2B	1	1.5-2.5 us	7.153	4.154	3.526	4.95	4.68	3.417	5.397	0.955	5.92	3.973
WT Syt5 C2B	1	2.0-2.5 us	8.638	3.67	3.76	5.558	4.468	3.236	5.168	1.036	6.416	3.488
WT Syt5 C2B	1	1.5-2.0 us	5.662	4.642	3.292	4.34	4.888	3.594	5.628	0.872	5.422	4.462
PCF Syt5 C2B	5	1.5-2.5 us	4.62	5.365	5.451	6.471	4.377	5.66	4.411	6.151	4.541	5.642
PCF Syt5 C2B	5	2.0-2.5 us	4.816	5.358	5.18	6.868	4.362	6.128	5.206	6.012	4.836	6.0
PCF Syt5 C2B	5	1.5-2.0 us	4.424	5.376	5.718	6.074	4.392	5.194	3.612	6.292	4.246	5.28
FCF Syt5 C2B	11	1.5-2.5 us	8.524	7.911	6.5	7.341	5.5	6.9	7.605	7.341	7.474	7.538
FCF Syt5 C2B	11	2.0-2.5 us	8.072	7.452	6.278	6.704	5.618	6.57	7.126	7.196	7.282	7.916
FCF Syt5 C2B	11	1.5-2.0 us	8.976	8.376	6.724	7.98	5.38	7.236	8.09	7.49	7.662	7.154
WT Syt6 C2B	-1	1.5-2.5 us	4.376	5.259	4.948	6.357	4.328	5.843	4.455	2.741	3.854	3.253
WT Syt6 C2B	-1	2.0-2.5 us	4.37	5.454	4.388	6.108	3.436	6.078	4.068	3.368	3.696	3.08
WT Syt6 C2B	-1	1.5-2.0 us	4.38	5.062	5.51	6.608	5.222	5.606	4.844	2.114	4.008	3.43
PCF Syt6 C2B	3	1.5-2.5 us	4.501	7.237	4.275	4.924	4.485	6.996	6.54	8.308	4.162	5.698
PCF Syt6 C2B	3	2.0-2.5 us	5.096	7.218	4.722	5.022	3.776	6.76	6.37	9.35	4.102	5.918
PCF Syt6 C2B	3	1.5-2.0 us	3.912	7.256	3.826	4.824	5.196	7.23	6.714	7.256	4.224	5.482
FCF Syt6 C2B	9	1.5-2.5 us	6.18	6.898	5.496	6.352	6.148	7.029	7.142	6.92	5.618	5.001
FCF Syt6 C2B	9	2.0-2.5 us	6.276	6.798	6.11	6.956	7.008	6.598	7.354	6.758	5.464	4.914
FCF Syt6 C2B	9	1.5-2.0 us	6.084	6.996	4.882	5.748	5.286	7.458	6.934	7.082	5.77	5.086
WT Syt7 C2B	2	1.5-2.5 us	4.995	3.89	6.398	5.792	5.036	5.104	5.721	5.303	4.751	3.863
WT Syt7 C2B	2	2.0-2.5 us	5.184	3.5	6.974	5.702	5.524	4.526	5.49	6.148	4.396	4.008
WT Syt7 C2B	2	1.5-2.0 us	4.804	4.284	5.814	5.88	4.548	5.686	5.952	4.454	5.106	3.712
PCF Syt7 C2B	6	1.5-2.5 us	8.601	6.455	5.718	7.308	6.285	8.282	5.035	6.277	5.931	5.401
PCF Syt7 C2B	6	2.0-2.5 us	8.686	6.696	5.87	7.444	6.172	9.346	5.074	6.118	6.03	5.114
PCF Syt7 C2B	6	1.5-2.0 us	8.516	6.216	5.562	7.17	6.398	7.214	4.998	6.432	5.832	5.694
FCF Syt7 C2B	12	1.5-2.5 us	8.439	8.803	9.428	7.999	7.535	8.673	8.328	7.513	8.143	7.453
FCF Syt7 C2B	12	2.0-2.5 us	8.722	8.922	9.256	7.994	7.086	9.194	8.058	8.152	8.072	7.852
FCF Syt7 C2B	12	1.5-2.0 us	8.152	8.684	9.594	8.006	7.982	8.15	8.59	6.87	8.216	7.054
WT Syt9 C2B	-1	1.5-2.5 us	3.643	2.612	4.177	3.846	3.6	1.658	2.6	3.29	1.666	4.855
WT Syt9 C2B	-1	2.0-2.5 us	4.234	2.41	4.438	3.67	2.868	1.818	2.57	2.77	1.944	4.902
WT Syt9 C2B	-1	1.5-2.0 us	3.052	2.82	3.918	4.024	4.328	1.5	2.634	3.81	1.386	4.812
PCF Syt9 C2B	3	1.5-2.5 us	6.928	7.611	4.072	4.603	4.646	3.59	5.02	5.248	5.909	6.949
PCF Syt9 C2B	3	2.0-2.5 us	6.82	8.938	3.838	5.598	4.648	3.588	4.584	5.37	6.208	6.486
PCF Syt9 C2B	3	1.5-2.0 us	7.032	6.278	4.306	3.604	4.644	3.592	5.46	5.124	5.61	7.41
FCF Syt9 C2B	9	1.5-2.5 us	6.613	5.518	4.89	8.704	7.927	7.404	4.643	7.451	6.957	6.46
FCF Syt9 C2B	9	2.0-2.5 us	6.106	5.29	5.092	9.226	7.856	8.042	4.472	7.712	7.228	7.094
FCF Syt9 C2B	9	1.5-2.0 us	7.126	5.748	4.686	8.18	7.992	6.768	4.814	7.186	6.68	5.824
WT Syt10 C2B	-1	1.5-2.5 us	3.354	2.135	4.3	3.669	4.641	3.213	4.466	3.44	3.161	5.199
WT Syt10 C2B	-1	2.0-2.5 us	4.054	2.494	4.08	3.702	5.782	2.466	4.73	3.422	3.63	4.7
WT Syt10 C2B	-1	1.5-2.0 us	2.652	1.776	4.52	3.628	3.492	3.956	4.2	3.458	2.692	5.698
PCF Syt10 C2B	3	1.5-2.5 us	2.519	7.124	8.031	5.221	2.61	3.184	4.229	5.762	3.156	3.516
PCF Syt10 C2B	3	2.0-2.5 us	2.584	6.93	7.658	4.826	2.42	3.008	4.514	5.838	3.144	3.84
PCF Syt10 C2B	3	1.5-2.0 us	2.456	7.32	8.404	5.616	2.802	3.356	3.938	5.686	3.164	3.192
FCF Syt10 C2B	9	1.5-2.5 us	5.249	6.874	5.026	5.324	6.487	5.531	7.032	6.091	5.254	4.406
FCF Syt10 C2B	9	2.0-2.5 us	5.018	6.998	4.914	5.284	6.018	6.04	7.034	5.998	5.006	4.134
FCF Syt10 C2B	9	1.5-2.0 us	5.48	6.752	5.138	5.362	6.958	5.018	7.03	6.184	5.5	4.676
WT Syt1 C2A	-1	1.5-2.5 us	4.576	2.778	3.601	3.736	3.921	3.04	5.021	2.596	2.673	6.556
WT Syt1 C2A	-1	2.0-2.5 us	4.78	3.18	3.978	4.182	4.314	3.47	4.504	2.344	2.226	6.152
WT Syt1 C2A	-1	1.5-2.0 us	4.37	2.372	3.228	3.288	3.526	2.612	5.534	2.848	3.122	6.958
PCF Syt1 C2A	5	1.5-2.5 us	4.232	4.101	5.508	6.056	7.113	3.985	4.783	5.006	5.262	5.951
PCF Syt1 C2A	5	2.0-2.5 us	4.216	4.188	5.332	6.208	7.448	3.744	5.3	5.798	5.416	6.198
PCF Syt1 C2A	5	1.5-2.0 us	4.248	4.012	5.684	5.898	6.776	4.226	4.264	4.21	5.104	5.706
FCF Syt1 C2A	9	1.5-2.5 us	7.375	6.599	4.782	5.444	6.662	7.737	6.591	4.729	7.734	6.171
FCF Syt1 C2A	9	2.0-2.5 us	6.306	6.782	5.24	6.0	6.3	7.422	5.812	4.542	7.05	4.946
FCF Syt1 C2A	9	1.5-2.0 us	8.446	6.42	4.322	4.886	7.022	8.05	7.372	4.92	8.42	7.398
WT Syt2 C2A	-1	1.5-2.5 us	2.919	3.243	3.158	4.109	5.338	3.856	4.476	3.913	3.65	3.235
WT Syt2 C2A	-1	2.0-2.5 us	3.362	3.906	3.62	4.814	5.276	3.744	4.134	4.3	3.52	3.366
WT Syt2 C2A	-1	1.5-2.0 us	2.476	2.582	2.692	3.402	5.398	3.966	4.816	3.522	3.78	3.102
PCF Syt2 C2A	5	1.5-2.5 us	4.426	5.746	7.596	5.019	4.862	4.595	4.44	8.529	7.562	2.669
PCF Syt2 C2A	5	2.0-2.5 us	3.92	5.954	7.93	4.908	4.68	4.704	4.324	9.474	7.934	3.212
PCF Syt2 C2A	5	1.5-2.0 us	4.934	5.542	7.258	5.128	5.044	4.484	4.558	7.58	7.188	2.126
FCF Syt2 C2A	9	1.5-2.5 us	8.776	6.702	6.952	7.071	8.246	5.001	8.709	6.685	3.905	6.337
FCF Syt2 C2A	9	2.0-2.5 us	9.194	6.524	7.568	8.172	8.552	5.22	9.236	6.392	3.638	7.088
FCF Syt2 C2A	9	1.5-2.0 us	8.358	6.878	6.334	5.962	7.938	4.786	8.184	6.974	4.176	5.58
WT Syt3 C2A	0	1.5-2.5 us	4.33	1.962	3.565	5.582	6.683	4.187	4.794	4.207	4.803	3.976
WT Syt3 C2A	0	2.0-2.5 us	4.312	1.89	3.462	6.174	7.664	4.43	4.354	3.892	4.768	4.272
WT Syt3 C2A	0	1.5-2.0 us	4.344	2.032	3.668	4.988	5.696	3.944	5.238	4.524	4.844	3.678
PCF Syt3 C2A	6	1.5-2.5 us	6.934	7.413	8.09	8.133	4.533	7.122	5.457	8.033	8.943	5.921
PCF Syt3 C2A	6	2.0-2.5 us	6.498	8.162	8.38	8.818	4.602	6.876	5.698	7.98	9.626	5.956
PCF Syt3 C2A	6	1.5-2.0 us	7.368	6.662	7.806	7.446	4.464	7.366	5.208	8.09	8.254	5.888
FCF Syt3 C2A	10	1.5-2.5 us	7.266	5.889	6.115	6.507	6.982	6.68	8.565	9.48	5.038	7.071
FCF Syt3 C2A	10	2.0-2.5 us	7.504	5.49	6.09	6.204	7.292	5.954	8.622	9.502	5.152	7.428
FCF Syt3 C2A	10	1.5-2.0 us	7.022	6.288	6.138	6.814	6.672	7.408	8.506	9.45	4.918	6.718
WT Syt5 C2A	-2	1.5-2.5 us	4.054	3.78	2.584	1.496	2.745	1.953	5.631	2.452	2.145	1.985
WT Syt5 C2A	-2	2.0-2.5 us	3.426	3.428	3.064	1.59	3.006	2.038	5.54	2.186	1.942	2.202
WT Syt5 C2A	-2	1.5-2.0 us	4.682	4.132	2.102	1.406	2.484	1.872	5.722	2.718	2.346	1.768
PCF Syt5 C2A	4	1.5-2.5 us	5.862	3.946	3.887	5.8	4.568	3.484	3.919	3.546	3.634	4.693
PCF Syt5 C2A	4	2.0-2.5 us	6.57	4.312	4.876	6.214	4.194	3.534	3.688	4.16	2.992	4.554
PCF Syt5 C2A	4	1.5-2.0 us	5.144	3.582	2.896	5.386	4.942	3.436	4.15	2.932	4.278	4.84
FCF Syt5 C2A	8	1.5-2.5 us	7.012	5.407	5.801	7.171	5.631	6.463	6.51	6.728	5.44	4.047
FCF Syt5 C2A	8	2.0-2.5 us	6.026	5.26	6.66	8.12	4.358	6.434	6.57	6.96	6.172	3.842
FCF Syt5 C2A	8	1.5-2.0 us	8.0	5.552	4.94	6.22	6.906	6.49	6.446	6.498	4.706	4.252
WT Syt6 C2A	0	1.5-2.5 us	1.801	4.874	5.21	4.162	4.42	4.322	3.944	3.003	3.201	2.752
WT Syt6 C2A	0	2.0-2.5 us	1.728	4.74	5.01	4.65	4.43	4.128	4.112	3.016	2.436	3.108
WT Syt6 C2A	0	1.5-2.0 us	1.874	5.01	5.41	3.672	4.406	4.516	3.77	2.988	3.968	2.404
PCF Syt6 C2A	6	1.5-2.5 us	5.857	6.41	6.413	6.362	7.671	6.126	4.853	5.604	5.51	3.811
PCF Syt6 C2A	6	2.0-2.5 us	6.18	7.974	6.222	6.358	6.964	6.23	5.14	5.86	5.122	3.846
PCF Syt6 C2A	6	1.5-2.0 us	5.528	4.844	6.6	6.37	8.384	6.016	4.564	5.352	5.9	3.78
FCF Syt6 C2A	10	1.5-2.5 us	8.691	4.848	8.302	4.456	7.597	7.527	5.905	6.587	7.075	9.729
FCF Syt6 C2A	10	2.0-2.5 us	8.652	4.774	7.936	4.286	7.532	7.736	6.244	6.892	6.598	10.574
FCF Syt6 C2A	10	1.5-2.0 us	8.728	4.92	8.67	4.624	7.668	7.316	5.568	6.284	7.548	8.882
WT Syt7 C2A	1	1.5-2.5 us	4.76	3.806	5.365	4.475	5.024	6.403	4.394	4.247	3.259	3.996
WT Syt7 C2A	1	2.0-2.5 us	4.934	3.372	4.918	5.676	4.368	6.55	5.222	3.968	2.998	4.988
WT Syt7 C2A	1	1.5-2.0 us	4.584	4.246	5.812	3.266	5.684	6.26	3.572	4.526	3.518	2.998
PCF Syt7 C2A	7	1.5-2.5 us	6.254	5.455	5.687	6.209	5.011	6.202	5.479	4.835	6.06	5.551
PCF Syt7 C2A	7	2.0-2.5 us	5.48	5.592	5.776	5.794	5.492	6.616	6.458	4.66	6.294	5.588
PCF Syt7 C2A	7	1.5-2.0 us	7.028	5.32	5.6	6.63	4.53	5.788	4.496	5.006	5.822	5.516
FCF Syt7 C2A	11	1.5-2.5 us	8.564	9.084	6.006	7.032	7.848	8.348	5.531	6.125	6.928	4.318
FCF Syt7 C2A	11	2.0-2.5 us	9.134	9.316	6.428	7.196	7.864	8.202	5.252	6.048	6.752	4.144
FCF Syt7 C2A	11	1.5-2.0 us	7.99	8.854	5.582	6.864	7.83	8.498	5.808	6.204	7.106	4.496
WT Syt9 C2A	0	1.5-2.5 us	4.124	4.234	4.446	2.958	1.69	7.08	4.237	3.716	3.874	3.592
WT Syt9 C2A	0	2.0-2.5 us	5.212	4.026	4.378	3.64	1.742	7.29	5.376	3.82	3.636	3.542
WT Syt9 C2A	0	1.5-2.0 us	3.034	4.444	4.516	2.268	1.636	6.868	3.102	3.612	4.112	3.644
PCF Syt9 C2A	6	1.5-2.5 us	6.063	7.665	4.919	5.132	5.32	6.254	6.125	8.298	4.243	5.548
PCF Syt9 C2A	6	2.0-2.5 us	6.31	7.24	5.956	5.16	4.996	5.982	6.042	9.516	4.362	5.952
PCF Syt9 C2A	6	1.5-2.0 us	5.812	8.09	3.88	5.104	5.64	6.522	6.208	7.078	4.13	5.136
FCF Syt9 C2A	10	1.5-2.5 us	6.649	3.987	6.966	7.508	7.978	5.864	6.286	8.386	7.049	7.896
FCF Syt9 C2A	10	2.0-2.5 us	6.606	4.18	7.34	6.49	9.08	6.102	6.426	8.184	7.226	7.778
FCF Syt9 C2A	10	1.5-2.0 us	6.69	3.788	6.59	8.526	6.872	5.626	6.148	8.584	6.874	8.014
WT Syt10 C2A	0	1.5-2.5 us	3.505	2.997	3.629	2.757	4.72	1.841	4.986	3.086	1.638	3.502
WT Syt10 C2A	0	2.0-2.5 us	2.752	3.406	3.804	3.398	5.668	1.666	4.218	2.734	2.25	3.056
WT Syt10 C2A	0	1.5-2.0 us	4.264	2.586	3.452	2.118	3.766	2.016	5.76	3.434	1.024	3.948
PCF Syt10 C2A	6	1.5-2.5 us	6.138	5.623	5.615	6.789	6.511	7.408	6.518	8.046	6.222	5.709
PCF Syt10 C2A	6	2.0-2.5 us	7.282	5.348	5.34	7.582	6.454	6.514	6.564	7.636	7.138	5.908
PCF Syt10 C2A	6	1.5-2.0 us	4.998	5.9	5.886	5.992	6.564	8.306	6.472	8.454	5.306	5.508
FCF Syt10 C2A	10	1.5-2.5 us	6.915	7.637	5.908	6.789	7.9	6.782	6.231	4.656	7.765	7.27
FCF Syt10 C2A	10	2.0-2.5 us	7.28	7.838	6.52	7.11	7.936	7.14	6.716	4.934	7.072	7.076
FCF Syt10 C2A	10	1.5-2.0 us	6.548	7.438	5.294	6.468	7.86	6.426	5.748	4.38	8.46	7.464
