## Supplemental Tables for "Electrostatics and Local Aromatic Residues Govern Lipid Binding and Membrane Penetration of Synaptotagmin C2 Domains": Table_S2_Individual PB-PIP2 binding values from independent simulations.csv

	PB net charge	Time interval	run_1	run_2	run_3	run_4	run_5	run_6	run_7	run_8	run_9	run_10
WT Syt1 C2B	6	1.5-2.5 us	2.433	3.592	3.692	4.625	3.546	2.91	4.235	3.469	2.872	2.987
WT Syt1 C2B	6	2.0-2.5 us	1.972	3.368	4.278	4.928	3.78	3.076	4.142	3.378	2.746	3.156
WT Syt1 C2B	6	1.5-2.0 us	2.896	3.822	3.11	4.322	3.314	2.74	4.33	3.562	3.0	2.818
PCF Syt1 C2B	6	1.5-2.5 us	3.115	5.087	2.75	3.301	2.445	3.278	3.59	5.124	3.316	2.25
PCF Syt1 C2B	6	2.0-2.5 us	3.038	5.36	3.506	3.402	2.618	3.082	3.256	5.066	3.108	2.032
PCF Syt1 C2B	6	1.5-2.0 us	3.19	4.814	1.994	3.202	2.27	3.474	3.924	5.178	3.526	2.47
FCF Syt1 C2B	6	1.5-2.5 us	3.984	4.848	3.071	3.966	4.39	2.622	3.737	4.724	4.012	4.446
FCF Syt1 C2B	6	2.0-2.5 us	4.208	5.038	3.054	3.974	4.652	2.836	3.326	3.816	3.454	4.728
FCF Syt1 C2B	6	1.5-2.0 us	3.758	4.656	3.088	3.956	4.126	2.41	4.148	5.634	4.572	4.166
WT Syt2 C2B	6	1.5-2.5 us	2.757	3.364	4.15	3.19	4.306	4.359	0.955	3.08	3.606	3.655
WT Syt2 C2B	6	2.0-2.5 us	3.048	3.572	3.854	3.4	4.418	4.168	0.82	2.744	3.624	3.242
WT Syt2 C2B	6	1.5-2.0 us	2.466	3.158	4.444	2.98	4.192	4.552	1.09	3.42	3.59	4.072
PCF Syt2 C2B	6	1.5-2.5 us	3.622	3.345	2.833	3.265	3.679	2.01	3.989	2.802	2.579	3.71
PCF Syt2 C2B	6	2.0-2.5 us	3.87	3.552	2.822	3.19	3.98	2.166	4.774	2.552	2.526	3.69
PCF Syt2 C2B	6	1.5-2.0 us	3.372	3.134	2.844	3.338	3.372	1.856	3.202	3.052	2.63	3.728
FCF Syt2 C2B	6	1.5-2.5 us	3.159	3.721	4.863	3.509	4.53	2.739	6.432	3.929	3.124	4.653
FCF Syt2 C2B	6	2.0-2.5 us	3.28	3.95	4.756	4.31	4.476	2.668	6.718	3.916	3.234	5.114
FCF Syt2 C2B	6	1.5-2.0 us	3.038	3.486	4.972	2.71	4.586	2.808	6.142	3.944	3.014	4.192
WT Syt3 C2B	6	1.5-2.5 us	3.376	4.065	4.278	2.606	3.042	3.567	4.535	3.886	3.59	3.637
WT Syt3 C2B	6	2.0-2.5 us	3.0	4.528	4.82	2.258	2.782	3.2	5.49	4.644	3.684	3.978
WT Syt3 C2B	6	1.5-2.0 us	3.754	3.602	3.732	2.952	3.302	3.934	3.578	3.128	3.494	3.296
PCF Syt3 C2B	6	1.5-2.5 us	2.332	3.344	2.412	4.911	2.262	4.531	3.876	5.491	2.927	3.996
PCF Syt3 C2B	6	2.0-2.5 us	2.366	3.244	2.628	5.016	2.758	4.434	4.338	5.502	2.826	4.158
PCF Syt3 C2B	6	1.5-2.0 us	2.298	3.442	2.196	4.806	1.764	4.626	3.414	5.478	3.03	3.838
FCF Syt3 C2B	6	1.5-2.5 us	1.537	2.291	3.017	2.413	3.725	4.003	3.486	3.139	2.252	2.727
FCF Syt3 C2B	6	2.0-2.5 us	1.68	2.768	3.294	2.444	3.928	3.836	3.928	3.294	2.594	2.924
FCF Syt3 C2B	6	1.5-2.0 us	1.392	1.814	2.742	2.384	3.52	4.168	3.044	2.984	1.912	2.53
WT Syt5 C2B	6	1.5-2.5 us	2.92	3.858	2.883	2.527	4.538	4.218	2.628	0.049	2.407	3.108
WT Syt5 C2B	6	2.0-2.5 us	3.936	4.202	2.502	3.074	4.196	3.674	2.646	0.09	2.43	3.064
WT Syt5 C2B	6	1.5-2.0 us	1.902	3.514	3.268	1.976	4.882	4.766	2.606	0.008	2.386	3.156
PCF Syt5 C2B	6	1.5-2.5 us	1.219	3.006	3.352	2.948	1.424	1.696	3.1	2.919	4.0	2.466
PCF Syt5 C2B	6	2.0-2.5 us	0.854	3.012	3.406	2.91	1.24	2.798	3.112	3.16	3.492	3.064
PCF Syt5 C2B	6	1.5-2.0 us	1.586	3.0	3.294	2.986	1.608	0.59	3.09	2.678	4.51	1.864
FCF Syt5 C2B	6	1.5-2.5 us	3.564	3.244	3.274	3.472	3.617	3.267	3.175	3.446	1.823	2.999
FCF Syt5 C2B	6	2.0-2.5 us	3.776	3.498	3.804	3.182	3.796	3.48	3.086	3.798	2.288	3.146
FCF Syt5 C2B	6	1.5-2.0 us	3.346	2.99	2.744	3.766	3.438	3.054	3.264	3.094	1.356	2.85
WT Syt6 C2B	6	1.5-2.5 us	2.047	2.688	2.113	1.442	2.057	3.11	3.362	1.814	4.529	1.704
WT Syt6 C2B	6	2.0-2.5 us	1.724	2.294	1.762	1.366	2.104	3.218	2.986	1.854	4.16	1.744
WT Syt6 C2B	6	1.5-2.0 us	2.374	3.08	2.468	1.52	2.012	3.002	3.738	1.772	4.896	1.664
PCF Syt6 C2B	6	1.5-2.5 us	3.254	3.516	3.617	1.267	2.457	2.866	3.29	3.596	4.044	3.106
PCF Syt6 C2B	6	2.0-2.5 us	3.842	3.536	3.816	1.548	2.438	3.12	3.042	3.764	3.698	3.004
PCF Syt6 C2B	6	1.5-2.0 us	2.666	3.492	3.416	0.982	2.474	2.612	3.538	3.426	4.394	3.206
FCF Syt6 C2B	6	1.5-2.5 us	3.094	3.994	4.111	3.415	3.932	4.394	3.696	3.382	3.821	1.657
FCF Syt6 C2B	6	2.0-2.5 us	3.512	4.442	4.616	3.648	3.462	4.026	3.732	3.814	3.896	1.956
FCF Syt6 C2B	6	1.5-2.0 us	2.674	3.542	3.602	3.182	4.404	4.76	3.66	2.948	3.746	1.362
WT Syt7 C2B	4	1.5-2.5 us	1.01	3.365	3.726	3.238	2.066	1.51	2.681	2.195	1.784	1.102
WT Syt7 C2B	4	2.0-2.5 us	1.096	3.636	3.454	3.168	2.648	1.222	2.768	2.752	1.93	1.034
WT Syt7 C2B	4	1.5-2.0 us	0.924	3.092	4.0	3.304	1.486	1.796	2.596	1.632	1.638	1.168
PCF Syt7 C2B	4	1.5-2.5 us	2.852	3.777	3.119	2.413	2.322	2.943	2.823	1.962	1.037	3.51
PCF Syt7 C2B	4	2.0-2.5 us	2.6	3.812	2.676	2.55	2.282	3.042	2.798	2.27	1.048	3.548
PCF Syt7 C2B	4	1.5-2.0 us	3.104	3.742	3.558	2.278	2.364	2.844	2.848	1.654	1.028	3.478
FCF Syt7 C2B	4	1.5-2.5 us	3.405	3.071	3.087	2.108	1.396	3.148	4.083	4.929	3.133	4.302
FCF Syt7 C2B	4	2.0-2.5 us	2.99	2.996	2.308	1.896	1.38	3.178	4.16	4.932	3.228	4.322
FCF Syt7 C2B	4	1.5-2.0 us	3.816	3.146	3.868	2.324	1.414	3.116	4.008	4.93	3.038	4.282
WT Syt9 C2B	6	1.5-2.5 us	3.855	2.821	2.627	1.859	2.606	2.794	2.982	4.721	2.952	3.838
WT Syt9 C2B	6	2.0-2.5 us	3.824	2.49	2.626	2.592	2.236	2.754	2.864	4.814	2.922	3.896
WT Syt9 C2B	6	1.5-2.0 us	3.884	3.148	2.626	1.122	2.974	2.834	3.102	4.628	2.978	3.782
PCF Syt9 C2B	6	1.5-2.5 us	3.151	3.351	3.354	1.035	1.045	3.99	2.482	4.696	3.276	2.84
PCF Syt9 C2B	6	2.0-2.5 us	3.338	3.9	3.274	1.082	1.044	3.37	2.786	4.438	3.512	3.148
PCF Syt9 C2B	6	1.5-2.0 us	2.962	2.796	3.434	0.988	1.046	4.616	2.178	4.954	3.04	2.532
FCF Syt9 C2B	6	1.5-2.5 us	3.041	3.075	2.895	3.857	1.909	3.23	2.796	2.061	2.622	4.307
FCF Syt9 C2B	6	2.0-2.5 us	3.066	2.864	3.006	3.866	1.97	3.866	2.722	2.054	3.038	4.492
FCF Syt9 C2B	6	1.5-2.0 us	3.016	3.29	2.782	3.844	1.848	2.594	2.87	2.068	2.208	4.116
WT Syt10 C2B	6	1.5-2.5 us	4.312	1.282	3.184	2.577	4.5	3.789	2.785	3.547	3.258	4.113
WT Syt10 C2B	6	2.0-2.5 us	5.044	1.696	3.038	2.494	4.702	3.916	2.76	3.372	3.258	3.99
WT Syt10 C2B	6	1.5-2.0 us	3.578	0.87	3.334	2.66	4.294	3.658	2.812	3.724	3.256	4.236
PCF Syt10 C2B	6	1.5-2.5 us	1.196	4.57	2.69	2.307	3.109	3.131	2.884	4.109	0.068	3.556
PCF Syt10 C2B	6	2.0-2.5 us	1.946	4.298	2.436	1.69	3.306	3.582	2.5	4.764	0.0	3.678
PCF Syt10 C2B	6	1.5-2.0 us	0.444	4.84	2.942	2.924	2.91	2.676	3.27	3.45	0.138	3.432
FCF Syt10 C2B	6	1.5-2.5 us	3.618	3.949	4.11	1.055	3.024	4.087	3.281	3.137	3.749	4.39
FCF Syt10 C2B	6	2.0-2.5 us	3.678	4.268	4.024	1.03	2.836	4.15	3.476	2.79	3.778	4.062
FCF Syt10 C2B	6	1.5-2.0 us	3.558	3.626	4.198	1.078	3.214	4.022	3.086	3.486	3.718	4.718
WT Syt1 C2A	3	1.5-2.5 us	1.05	1.872	2.229	1.319	0.992	1.837	2.352	1.839	2.842	3.427
WT Syt1 C2A	3	2.0-2.5 us	1.066	1.992	2.234	1.23	1.068	1.948	2.392	1.878	3.32	3.29
WT Syt1 C2A	3	1.5-2.0 us	1.034	1.75	2.226	1.408	0.914	1.724	2.314	1.796	2.366	3.564
PCF Syt1 C2A	3	1.5-2.5 us	0.889	2.258	3.907	1.345	2.755	1.492	2.332	2.894	1.03	2.855
PCF Syt1 C2A	3	2.0-2.5 us	1.006	2.226	3.972	1.438	2.682	1.27	2.386	3.046	1.116	3.472
PCF Syt1 C2A	3	1.5-2.0 us	0.772	2.29	3.844	1.252	2.828	1.712	2.28	2.742	0.944	2.234
FCF Syt1 C2A	3	1.5-2.5 us	3.044	2.755	2.252	3.255	3.993	3.119	2.587	2.371	2.086	2.582
FCF Syt1 C2A	3	2.0-2.5 us	2.652	2.802	2.41	3.198	4.02	3.35	2.488	2.754	2.072	2.326
FCF Syt1 C2A	3	1.5-2.0 us	3.44	2.706	2.094	3.31	3.968	2.888	2.686	1.986	2.1	2.838
WT Syt2 C2A	3	1.5-2.5 us	1.977	2.455	2.934	2.745	2.166	1.822	1.748	3.373	2.256	3.614
WT Syt2 C2A	3	2.0-2.5 us	2.39	2.87	2.632	2.768	2.258	1.95	1.482	3.874	2.032	3.69
WT Syt2 C2A	3	1.5-2.0 us	1.566	2.04	3.238	2.722	2.07	1.696	2.016	2.87	2.482	3.536
PCF Syt2 C2A	3	1.5-2.5 us	2.839	0.809	3.414	3.659	2.741	2.263	3.231	3.327	3.403	1.895
PCF Syt2 C2A	3	2.0-2.5 us	2.892	0.976	3.34	3.638	2.462	1.986	3.344	3.248	3.526	2.088
PCF Syt2 C2A	3	1.5-2.0 us	2.788	0.642	3.488	3.682	3.024	2.54	3.12	3.41	3.278	1.702
FCF Syt2 C2A	3	1.5-2.5 us	2.805	2.378	1.377	1.943	2.807	1.685	2.44	2.186	1.4	1.88
FCF Syt2 C2A	3	2.0-2.5 us	2.488	2.712	1.472	1.9	3.094	1.638	2.408	1.524	1.13	1.978
FCF Syt2 C2A	3	1.5-2.0 us	3.122	2.044	1.282	1.986	2.518	1.736	2.472	2.846	1.672	1.782
WT Syt3 C2A	3	1.5-2.5 us	1.708	2.543	1.667	2.504	3.329	3.606	3.781	2.831	2.937	1.544
WT Syt3 C2A	3	2.0-2.5 us	2.166	2.674	1.816	2.198	2.588	3.848	4.154	2.93	2.976	1.67
WT Syt3 C2A	3	1.5-2.0 us	1.25	2.41	1.518	2.808	4.074	3.362	3.406	2.736	2.894	1.42
PCF Syt3 C2A	3	1.5-2.5 us	3.3	2.498	2.453	3.548	2.812	2.879	1.327	3.728	3.975	3.797
PCF Syt3 C2A	3	2.0-2.5 us	2.762	3.266	2.032	3.622	3.256	3.108	1.598	3.358	3.926	3.762
PCF Syt3 C2A	3	1.5-2.0 us	3.838	1.728	2.876	3.474	2.366	2.652	1.06	4.1	4.024	3.832
FCF Syt3 C2A	3	1.5-2.5 us	2.15	2.297	2.164	2.989	2.655	2.552	3.595	2.255	1.72	2.946
FCF Syt3 C2A	3	2.0-2.5 us	2.074	2.498	1.974	3.248	2.836	2.396	2.776	2.576	1.99	2.79
FCF Syt3 C2A	3	1.5-2.0 us	2.228	2.096	2.356	2.73	2.474	2.71	4.416	1.93	1.448	3.102
WT Syt5 C2A	3	1.5-2.5 us	2.343	2.879	2.374	1.599	2.766	2.509	2.67	3.277	0.498	2.008
WT Syt5 C2A	3	2.0-2.5 us	1.786	2.812	1.866	1.718	3.23	2.17	2.358	3.69	0.586	1.912
WT Syt5 C2A	3	1.5-2.0 us	2.9	2.946	2.88	1.484	2.304	2.848	2.98	2.864	0.41	2.102
PCF Syt5 C2A	3	1.5-2.5 us	2.257	1.494	1.803	3.206	2.272	2.487	1.859	2.247	2.447	1.657
PCF Syt5 C2A	3	2.0-2.5 us	2.428	1.37	2.492	3.682	2.414	1.786	1.748	2.302	2.632	1.706
PCF Syt5 C2A	3	1.5-2.0 us	2.088	1.618	1.11	2.732	2.13	3.192	1.974	2.192	2.262	1.608
FCF Syt5 C2A	3	1.5-2.5 us	2.073	3.536	2.228	3.197	2.343	2.259	1.607	2.031	2.671	2.151
FCF Syt5 C2A	3	2.0-2.5 us	2.016	3.662	2.442	3.182	2.468	2.488	1.21	2.126	3.138	1.962
FCF Syt5 C2A	3	1.5-2.0 us	2.13	3.414	2.014	3.208	2.216	2.03	2.004	1.936	2.206	2.338
WT Syt6 C2A	2	1.5-2.5 us	2.752	2.275	2.134	2.059	1.573	1.53	1.398	3.168	0.892	1.518
WT Syt6 C2A	2	2.0-2.5 us	2.448	2.212	2.114	1.974	1.286	1.558	1.282	3.438	0.642	1.768
WT Syt6 C2A	2	1.5-2.0 us	3.058	2.336	2.152	2.144	1.856	1.502	1.51	2.894	1.142	1.266
PCF Syt6 C2A	2	1.5-2.5 us	2.291	3.684	2.635	2.179	2.036	2.257	2.915	1.68	2.273	0.991
PCF Syt6 C2A	2	2.0-2.5 us	2.37	3.858	2.488	2.214	1.948	2.176	2.946	1.512	2.534	0.674
PCF Syt6 C2A	2	1.5-2.0 us	2.212	3.508	2.78	2.142	2.12	2.336	2.886	1.848	2.006	1.314
FCF Syt6 C2A	2	1.5-2.5 us	3.783	1.767	3.521	1.123	2.957	2.386	1.474	2.904	1.574	2.955
FCF Syt6 C2A	2	2.0-2.5 us	3.972	1.526	3.202	1.174	2.526	2.652	2.034	3.462	1.378	2.834
FCF Syt6 C2A	2	1.5-2.0 us	3.59	2.008	3.844	1.074	3.386	2.122	0.912	2.346	1.774	3.076
WT Syt7 C2A	2	1.5-2.5 us	2.674	1.544	0.355	3.52	1.773	0.319	1.439	1.587	0.493	1.518
WT Syt7 C2A	2	2.0-2.5 us	2.964	1.466	0.438	3.308	1.404	0.412	1.376	1.856	0.632	1.714
WT Syt7 C2A	2	1.5-2.0 us	2.382	1.622	0.274	3.73	2.14	0.226	1.502	1.322	0.35	1.322
PCF Syt7 C2A	2	1.5-2.5 us	2.819	2.135	2.886	1.304	2.333	1.241	1.571	1.198	3.183	0.984
PCF Syt7 C2A	2	2.0-2.5 us	3.044	2.094	3.01	1.018	2.65	1.036	1.676	1.37	2.834	1.54
PCF Syt7 C2A	2	1.5-2.0 us	2.592	2.176	2.764	1.592	2.014	1.448	1.464	1.026	3.53	0.43
FCF Syt7 C2A	2	1.5-2.5 us	2.293	3.073	2.022	0.869	1.873	3.76	1.717	3.162	1.973	2.242
FCF Syt7 C2A	2	2.0-2.5 us	2.802	3.646	2.386	1.082	1.842	3.426	2.042	3.172	2.398	2.456
FCF Syt7 C2A	2	1.5-2.0 us	1.782	2.498	1.66	0.656	1.906	4.092	1.392	3.15	1.544	2.028
WT Syt9 C2A	2	1.5-2.5 us	1.61	2.127	1.569	1.767	0.794	2.35	3.59	2.409	2.57	2.112
WT Syt9 C2A	2	2.0-2.5 us	2.1	2.0	2.076	2.074	0.938	2.468	3.108	2.252	2.47	2.164
WT Syt9 C2A	2	1.5-2.0 us	1.12	2.254	1.062	1.46	0.656	2.232	4.072	2.566	2.666	2.06
PCF Syt9 C2A	2	1.5-2.5 us	2.597	2.457	2.929	3.127	2.635	1.446	2.317	1.698	0.33	2.026
PCF Syt9 C2A	2	2.0-2.5 us	2.798	3.326	3.208	3.046	2.684	1.664	2.138	1.49	0.186	2.154
PCF Syt9 C2A	2	1.5-2.0 us	2.394	1.584	2.644	3.208	2.59	1.23	2.496	1.904	0.472	1.896
FCF Syt9 C2A	2	1.5-2.5 us	2.9	1.393	2.86	2.311	1.606	0.806	2.52	2.583	1.343	3.156
FCF Syt9 C2A	2	2.0-2.5 us	2.774	1.716	2.668	2.446	1.87	0.916	2.318	2.668	1.31	3.55
FCF Syt9 C2A	2	1.5-2.0 us	3.028	1.07	3.05	2.176	1.344	0.698	2.722	2.5	1.376	2.766
WT Syt10 C2A	3	1.5-2.5 us	1.956	2.743	2.412	3.887	2.652	0.311	2.257	1.876	1.22	1.261
WT Syt10 C2A	3	2.0-2.5 us	2.152	3.006	2.808	4.09	2.582	0.492	2.13	1.466	0.818	0.856
WT Syt10 C2A	3	1.5-2.0 us	1.76	2.476	2.016	3.684	2.72	0.128	2.384	2.286	1.622	1.666
PCF Syt10 C2A	3	1.5-2.5 us	3.974	4.19	2.491	4.087	4.103	3.203	4.695	2.791	3.84	1.122
PCF Syt10 C2A	3	2.0-2.5 us	3.74	4.024	2.212	4.302	4.236	3.07	5.164	3.394	4.152	1.242
PCF Syt10 C2A	3	1.5-2.0 us	4.21	4.356	2.772	3.87	3.968	3.338	4.226	2.188	3.524	1.002
FCF Syt10 C2A	3	1.5-2.5 us	3.636	2.52	3.288	3.0	3.067	3.026	2.098	1.311	2.222	3.673
FCF Syt10 C2A	3	2.0-2.5 us	3.304	2.3	3.38	2.96	2.746	3.558	2.548	1.116	2.012	3.05
FCF Syt10 C2A	3	1.5-2.0 us	3.97	2.742	3.196	3.036	3.386	2.496	1.652	1.508	2.436	4.298
