## Supplemental Tables for "Electrostatics and Local Aromatic Residues Govern Lipid Binding and Membrane Penetration of Synaptotagmin C2 Domains": Table_S3_Sample sizes and statistics for CBL-PIP2 binding grouped by loop net charge.csv

net charge	n values	# of PIP2 1.5-2.5 us	# of PIP2 2.0-2.5 us	# of PIP2 1.5-2.0 us
1	30	4.38 ± 0.238	4.47 ± 0.281	4.29 ± 0.233
5	40	5.53 ± 0.192	5.69 ± 0.211	5.37 ± 0.193
11	30	6.93 ± 0.214	6.88 ± 0.215	6.97 ± 0.231
2	20	4.93 ± 0.223	5.12 ± 0.267	4.73 ± 0.217
6	60	6.36 ± 0.147	6.54 ± 0.167	6.18 ± 0.153
12	20	8.08 ± 0.294	8.24 ± 0.316	7.92 ± 0.297
-2	20	3.34 ± 0.273	3.37 ± 0.267	3.32 ± 0.307
4	20	5.06 ± 0.339	5.22 ± 0.375	4.9 ± 0.33
8	20	5.42 ± 0.292	5.6 ± 0.287	5.23 ± 0.348
-1	50	3.83 ± 0.152	3.88 ± 0.15	3.77 ± 0.176
3	30	5.24 ± 0.297	5.31 ± 0.32	5.16 ± 0.298
9	50	6.38 ± 0.165	6.42 ± 0.186	6.34 ± 0.171
0	40	3.86 ± 0.192	3.95 ± 0.214	3.76 ± 0.199
10	40	6.92 ± 0.202	6.99 ± 0.212	6.85 ± 0.213
7	10	5.67 ± 0.16	5.77 ± 0.18	5.57 ± 0.258
