## Supplemental Tables for "Electrostatics and Local Aromatic Residues Govern Lipid Binding and Membrane Penetration of Synaptotagmin C2 Domains": Table_S4_Sample sizes and statistics for PB-PIP2 binding grouped by PB net charge.csv

net charge	n values	# of PIP2 1.5-2.5 us	# of PIP2 2.0-2.5 us	# of PIP2 1.5-2.0 us
6	210	3.24 ± 0.0661	3.31 ± 0.069	3.16 ± 0.0706
4	30	2.74 ± 0.181	2.72 ± 0.179	2.75 ± 0.195
3	150	2.51 ± 0.0677	2.53 ± 0.0717	2.49 ± 0.072
2	90	2.09 ± 0.0869	2.15 ± 0.0888	2.03 ± 0.0936
