## Supplemental Tables for "Electrostatics and Local Aromatic Residues Govern Lipid Binding and Membrane Penetration of Synaptotagmin C2 Domains": Table_S5_Individual membrane penetration depths.csv

	CBL net charge	N_F	Time interval	run_1	run_2	run_3	run_4	run_5	run_6	run_7	run_8	run_9	run_10
WT Syt1 C2B	1	0	1.5-2.5 us	0.0208257	0.240616225	-0.129661999	-0.196256443	0.111756551	0.200062855	0.287876995	0.17031395	0.313005623	0.23979615
WT Syt1 C2B	1	0	2.0-2.5 us	0.084287609	0.163444409	-0.145449474	-0.281238711	0.102252047	0.198310156	0.242303516	0.179544917	0.295890031	0.261676594
WT Syt1 C2B	1	0	1.5-2.0 us	-0.043687223	0.317220436	-0.113044193	-0.111240992	0.121612185	0.202331276	0.333618595	0.161240357	0.330128988	0.218398527
PCF Syt1 C2B	5	0	1.5-2.5 us	0.188361229	0.465549661	0.360993233	0.550015607	0.284649197	0.344941995	-0.066061433	0.516216115	0.256757495	0.363205228
PCF Syt1 C2B	5	0	2.0-2.5 us	0.242044366	0.424012632	0.366752234	0.398039374	0.234019249	0.35790688	-0.073279161	0.502560883	0.338378836	0.383597075
PCF Syt1 C2B	5	0	1.5-2.0 us	0.133812625	0.507911558	0.355555642	0.701975436	0.334636877	0.331185552	-0.057196487	0.530060154	0.175073154	0.342114387
FCF Syt1 C2B	11	0	1.5-2.5 us	0.167315033	0.21949565	0.312577445	0.453716286	0.458538482	0.159715467	0.176179741	0.198535257	0.463053729	0.393015114
FCF Syt1 C2B	11	0	2.0-2.5 us	0.062601724	0.213108654	0.322906965	0.499474383	0.467596513	0.085362855	0.168442639	0.245376592	0.382007309	0.431833531
FCF Syt1 C2B	11	0	1.5-2.0 us	0.273186913	0.225773683	0.302305907	0.407702688	0.449102494	0.234340456	0.184065353	0.152137605	0.543884513	0.353598643
WT Syt2 C2B	2	0	1.5-2.5 us	0.189183062	-0.209905143	0.040239472	-0.249264668	0.128872878	0.093371953	0.100113648	-0.013124496	0.172230781	0.286147998
WT Syt2 C2B	2	0	2.0-2.5 us	0.163172181	-0.128020687	0.015083381	-0.229440414	0.056547765	0.016099574	0.076523749	0.02563528	0.112935209	0.318216652
WT Syt2 C2B	2	0	1.5-2.0 us	0.216450788	-0.292084541	0.064980673	-0.268355105	0.200839362	0.170242415	0.123405214	-0.052696837	0.233062639	0.255068942
PCF Syt2 C2B	6	0	1.5-2.5 us	0.020086256	0.14877534	0.385339516	0.193355043	0.319933677	0.046221254	0.223054003	0.379914911	0.266583249	0.439325088
PCF Syt2 C2B	6	0	2.0-2.5 us	0.013889413	0.156187916	0.383745755	0.157380794	0.332937479	0.106850611	0.233455864	0.359931728	0.292998897	0.442030196
PCF Syt2 C2B	6	0	1.5-2.0 us	0.02722247	0.140479839	0.386312315	0.229855539	0.306349425	-0.013253672	0.213156805	0.399972878	0.240273908	0.436478122
FCF Syt2 C2B	12	0	1.5-2.5 us	0.185284489	0.411958611	0.235292905	0.480238847	-0.182055018	0.424356213	0.406833414	0.437717182	0.443761072	0.308141963
FCF Syt2 C2B	12	0	2.0-2.5 us	0.11855665	0.573211598	0.221237948	0.426446401	-0.194713021	0.256472777	0.480896514	0.357841336	0.526256625	0.342910493
FCF Syt2 C2B	12	0	1.5-2.0 us	0.252421548	0.24948185	0.248961376	0.534626499	-0.169145806	0.592484254	0.332020319	0.516566381	0.360115016	0.273215851
WT Syt3 C2B	-2	1	1.5-2.5 us	0.167881637	0.13036083	-0.108499906	0.084075185	0.17145877	0.292459878	0.315325338	0.389227723	0.385809025	0.315016938
WT Syt3 C2B	-2	1	2.0-2.5 us	0.113225152	0.191094084	-0.071667278	0.110455903	0.139085912	0.317660747	0.291139093	0.425088337	0.443741056	0.386695604
WT Syt3 C2B	-2	1	1.5-2.0 us	0.222138546	0.068023714	-0.146329559	0.057189764	0.203123927	0.267730101	0.339755389	0.353787966	0.32725316	0.244221528
PCF Syt3 C2B	4	1	1.5-2.5 us	0.320512621	0.32160802	0.214827753	0.369666334	0.412153628	0.538059147	0.225547093	0.398141041	0.318060976	0.479962853
PCF Syt3 C2B	4	1	2.0-2.5 us	0.323943156	0.343237583	0.203833432	0.370438153	0.260148532	0.481245918	0.182097314	0.376778149	0.394140041	0.414553434
PCF Syt3 C2B	4	1	1.5-2.0 us	0.317749635	0.299003378	0.226741988	0.369367792	0.565398011	0.594637625	0.269322461	0.419954436	0.241490038	0.545831245
FCF Syt3 C2B	8	1	1.5-2.5 us	0.179630954	-0.044829806	0.431052657	0.017359744	0.262040569	0.28977356	0.479618799	0.229993476	0.197073437	0.320976965
FCF Syt3 C2B	8	1	2.0-2.5 us	0.156229763	-0.104777259	0.442857743	0.074591358	0.307269557	0.230017128	0.511616058	0.197816889	0.063661617	0.33702406
FCF Syt3 C2B	8	1	1.5-2.0 us	0.202339096	0.014440669	0.418290611	-0.040586041	0.216608328	0.34854099	0.447207369	0.262196177	0.3307744	0.304982636
WT Syt5 C2B	1	0	1.5-2.5 us	0.178217209	-0.090327521	0.026826503	0.186175412	0.173698169	0.219266274	0.085828366	-0.252921449	0.333678642	0.134804999
WT Syt5 C2B	1	0	2.0-2.5 us	0.194164211	-0.073884316	0.161084454	0.223331912	0.17385743	0.231798435	0.191242014	-0.180395043	0.355682646	0.177981234
WT Syt5 C2B	1	0	1.5-2.0 us	0.161401446	-0.106255463	-0.107110268	0.148499037	0.172231936	0.20645477	-0.01952371	-0.325959563	0.311964605	0.091091919
PCF Syt5 C2B	5	0	1.5-2.5 us	0.181149033	0.314570601	-0.062629577	0.133655544	-0.173334888	0.065456606	0.450993486	0.425050314	-0.002961137	0.010405715
PCF Syt5 C2B	5	0	2.0-2.5 us	0.233818784	0.218330474	-0.214716061	0.158279884	-0.182321494	-0.004420663	0.465801799	0.375446193	-0.072820046	0.013275997
PCF Syt5 C2B	5	0	1.5-2.0 us	0.128591005	0.411918953	0.090691859	0.108756907	-0.166242664	0.13530896	0.436072464	0.474986979	0.066490064	0.008241278
FCF Syt5 C2B	11	0	1.5-2.5 us	0.300262241	0.308794409	0.139853497	0.390275158	0.350445676	0.459835386	0.387477335	0.232762247	0.059363655	0.303192101
FCF Syt5 C2B	11	0	2.0-2.5 us	0.286907719	0.239481184	0.197186523	0.455125696	0.402608423	0.352030543	0.293021405	0.222546929	0.070876797	0.279607537
FCF Syt5 C2B	11	0	1.5-2.0 us	0.313893698	0.378476614	0.082468926	0.325013353	0.297327573	0.567922939	0.481110334	0.242367321	0.047178062	0.326265515
WT Syt6 C2B	-1	0	1.5-2.5 us	0.246612431	0.472136217	0.128436215	0.159584228	-0.017965029	0.138701122	0.385894259	0.549424158	0.210874586	0.180375417
WT Syt6 C2B	-1	0	2.0-2.5 us	0.233995888	0.409390087	0.063076338	0.199592522	-0.02370801	0.266773117	0.455430374	0.529703088	0.23392503	0.284847614
WT Syt6 C2B	-1	0	1.5-2.0 us	0.259219157	0.535192915	0.193834613	0.118943683	-0.012250901	0.011326262	0.315631722	0.569460826	0.186668937	0.075412856
PCF Syt6 C2B	3	0	1.5-2.5 us	0.251359933	0.277991628	0.129930374	0.143225884	-0.183699889	0.233752974	0.159790437	0.495731898	0.032910411	0.440904605
PCF Syt6 C2B	3	0	2.0-2.5 us	0.236996684	0.234919358	-0.057311925	0.234753521	-0.066274334	0.265291306	0.099886443	0.550369939	0.094627421	0.408216932
PCF Syt6 C2B	3	0	1.5-2.0 us	0.265934253	0.320231735	0.31698695	0.051099346	-0.302522702	0.202531869	0.220409793	0.442021033	-0.029104651	0.473674545
FCF Syt6 C2B	9	0	1.5-2.5 us	0.298458496	0.160898199	0.622942077	0.237678333	0.275361001	0.177395538	0.318122796	0.07615469	0.089053201	0.378484776
FCF Syt6 C2B	9	0	2.0-2.5 us	0.229409368	0.191697301	0.715229814	0.344524169	0.324043853	0.215484611	0.35972563	-0.028608849	-0.005649809	0.384894879
FCF Syt6 C2B	9	0	1.5-2.0 us	0.367263157	0.131005756	0.530257818	0.13123056	0.226332225	0.140217884	0.277064759	0.181198051	0.184586161	0.371935386
WT Syt7 C2B	2	0	1.5-2.5 us	0.179921226	0.079641134	0.387989248	0.443608037	0.335171677	0.273934855	0.400281213	0.374258375	-0.040791779	-0.028096157
WT Syt7 C2B	2	0	2.0-2.5 us	0.293291113	0.150370701	0.461695241	0.451854986	0.33527528	0.294717549	0.426117441	0.461136532	-0.090147924	-0.054318753
WT Syt7 C2B	2	0	1.5-2.0 us	0.066475886	0.009199474	0.31382284	0.436015209	0.334613405	0.252928388	0.374141653	0.286309881	0.008724876	-0.003903121
PCF Syt7 C2B	6	0	1.5-2.5 us	0.465748354	0.337538563	0.287453924	0.375779177	0.327814676	0.309421226	0.338808615	0.100729901	0.405234114	-0.070081863
PCF Syt7 C2B	6	0	2.0-2.5 us	0.424303805	0.338970343	0.302067808	0.415132897	0.339379054	0.291049936	0.363001384	0.017031441	0.39929992	0.012676701
PCF Syt7 C2B	6	0	1.5-2.0 us	0.506284505	0.336541985	0.272392793	0.337054894	0.316766066	0.327861901	0.314161689	0.184040542	0.410675524	-0.152322182
FCF Syt7 C2B	12	0	1.5-2.5 us	0.355409618	0.356737678	0.147833448	0.168149564	0.507377596	0.42597301	0.480786729	0.772985209	0.511448081	0.709009179
FCF Syt7 C2B	12	0	2.0-2.5 us	0.354569807	0.380772816	0.071829736	0.072807621	0.511681254	0.496825183	0.497853493	0.92775088	0.522080077	0.662443867
FCF Syt7 C2B	12	0	1.5-2.0 us	0.356696096	0.33310745	0.224210941	0.263957526	0.50291309	0.354753905	0.464042282	0.617374823	0.500665661	0.755270183
WT Syt9 C2B	-1	0	1.5-2.5 us	-0.078526789	0.302873445	-0.697887008	0.132190014	-0.101332816	-0.222417823	0.044038053	0.114026288	0.014422575	0.470558053
WT Syt9 C2B	-1	0	2.0-2.5 us	-0.129015289	0.399582305	-0.810804549	0.124011914	0.030309795	-0.227707413	-0.000696818	0.053917276	0.015024339	0.521890681
WT Syt9 C2B	-1	0	1.5-2.0 us	-0.027830614	0.205670987	-0.584709194	0.13958855	-0.234107498	-0.217371053	0.089357456	0.173695755	0.014129018	0.419924928
PCF Syt9 C2B	3	0	1.5-2.5 us	0.348429416	0.109445841	0.191568352	0.126565624	0.322571309	0.183253383	0.160028868	0.57394379	0.285278483	0.322768592
PCF Syt9 C2B	3	0	2.0-2.5 us	0.47527994	0.242497906	0.212038031	0.117334394	0.290856604	0.169312752	0.12748749	0.63923739	0.23739437	0.318061569
PCF Syt9 C2B	3	0	1.5-2.0 us	0.220438103	-0.024672949	0.17131263	0.13679127	0.354307012	0.198003662	0.192127779	0.507761677	0.332707971	0.326521668
FCF Syt9 C2B	9	0	1.5-2.5 us	0.301785547	0.348480754	0.18898331	0.294235923	0.243384348	0.091675337	0.240161251	0.437217386	0.358832974	0.367531279
FCF Syt9 C2B	9	0	2.0-2.5 us	0.282198145	0.388468838	0.202056759	0.251042125	0.307229676	0.206658062	0.271799449	0.396972814	0.464095305	0.389484157
FCF Syt9 C2B	9	0	1.5-2.0 us	0.320976465	0.308545572	0.174251854	0.3375725	0.180041351	-0.022639569	0.208566209	0.478559823	0.253866818	0.346247686
WT Syt10 C2B	-1	0	1.5-2.5 us	0.33132136	0.248434498	0.259470207	0.294505155	-0.152255566	-0.261451978	-0.171549865	0.226789813	-0.292081869	0.347705599
WT Syt10 C2B	-1	0	2.0-2.5 us	0.45235057	0.337674891	0.204690983	0.276233453	-0.08803252	-0.296974659	-0.134270979	0.227818644	-0.299171557	0.308574602
WT Syt10 C2B	-1	0	1.5-2.0 us	0.209285722	0.159262131	0.314214322	0.314355658	-0.215952697	-0.225614532	-0.207381089	0.224942378	-0.284541426	0.386751073
PCF Syt10 C2B	3	0	1.5-2.5 us	0.283904528	0.255756017	0.322069371	0.255002076	0.188259919	-0.177587322	0.1161354	-0.01472315	0.26201548	0.147128662
PCF Syt10 C2B	3	0	2.0-2.5 us	0.283187843	0.200342933	0.256653315	0.321965988	0.180913992	-0.220569027	0.239714497	-0.069895023	0.243086737	0.204213442
PCF Syt10 C2B	3	0	1.5-2.0 us	0.284941261	0.312496825	0.386675861	0.187726754	0.195396656	-0.13514071	-0.007205848	0.041022884	0.281256944	0.090807345
FCF Syt10 C2B	9	0	1.5-2.5 us	0.307129402	0.351821519	0.351728332	0.262999864	0.412999935	0.378011693	0.361425857	0.215369113	0.381066174	0.432587405
FCF Syt10 C2B	9	0	2.0-2.5 us	0.244263771	0.25038884	0.279168641	0.269651127	0.456870634	0.411792762	0.420226348	0.254464197	0.313416547	0.491360484
FCF Syt10 C2B	9	0	1.5-2.0 us	0.368614236	0.452612196	0.423840761	0.256022103	0.368821075	0.343451106	0.303141094	0.175719779	0.44858431	0.373750824
WT Syt1 C2A	-1	2	1.5-2.5 us	0.388186133	0.315388635	0.252809059	0.375041363	0.233624129	0.189148699	0.365470664	0.390267221	0.162108267	0.343758315
WT Syt1 C2A	-1	2	2.0-2.5 us	0.360561976	0.336620855	0.289335972	0.398014646	0.208066953	0.132662334	0.300313004	0.418536337	0.075238553	0.383126891
WT Syt1 C2A	-1	2	1.5-2.0 us	0.415958089	0.294639316	0.21514592	0.351627251	0.259907563	0.24585957	0.430087127	0.361320328	0.249238469	0.304567716
PCF Syt1 C2A	5	2	1.5-2.5 us	0.189311492	0.3154681	0.36858761	0.26130749	0.276699113	0.488039327	0.148362037	0.158701954	0.408045752	0.36347147
PCF Syt1 C2A	5	2	2.0-2.5 us	0.19320414	0.310271148	0.334459105	0.319995342	0.292980168	0.294198997	0.192268278	0.11776484	0.405535999	0.420778157
PCF Syt1 C2A	5	2	1.5-2.0 us	0.18614626	0.322413716	0.40335337	0.201855416	0.259862608	0.683504746	0.104326974	0.197493937	0.41015809	0.306115516
FCF Syt1 C2A	9	2	1.5-2.5 us	0.605197786	0.418052807	0.361022229	0.798555213	0.364026814	0.454553175	0.555790575	0.358054383	0.547049823	0.355307224
FCF Syt1 C2A	9	2	2.0-2.5 us	0.621034846	0.324906193	0.373558834	0.858972919	0.37919012	0.474147522	0.605721385	0.370007646	0.500995034	0.342171639
FCF Syt1 C2A	9	2	1.5-2.0 us	0.589359688	0.512150644	0.348540365	0.737900994	0.348294743	0.43471542	0.505812783	0.345121924	0.593532754	0.369149016
WT Syt2 C2A	-1	2	1.5-2.5 us	0.444887702	0.305584529	0.274684907	-0.091816921	0.40938287	0.437794798	0.392645544	0.233801058	0.314426013	0.148494635
WT Syt2 C2A	-1	2	2.0-2.5 us	0.452918208	0.357974037	0.287699934	-0.116039041	0.411173052	0.413945106	0.41440841	0.211789414	0.272767838	0.13121239
WT Syt2 C2A	-1	2	1.5-2.0 us	0.436962803	0.253422291	0.260722068	-0.067661595	0.407604841	0.462092807	0.370904629	0.255891319	0.356894588	0.165477707
PCF Syt2 C2A	5	2	1.5-2.5 us	0.21137539	0.216757609	0.434785047	0.363684793	0.286460086	0.390182329	0.156770555	0.343954787	0.532339199	0.117038271
PCF Syt2 C2A	5	2	2.0-2.5 us	0.231769717	0.148253072	0.490254607	0.333742446	0.306025689	0.350194448	0.200599953	0.370554229	0.547404596	0.130285035
PCF Syt2 C2A	5	2	1.5-2.0 us	0.191522198	0.284355497	0.378688608	0.394329511	0.266223807	0.429601653	0.112218018	0.317334649	0.517059937	0.104947958
FCF Syt2 C2A	9	2	1.5-2.5 us	0.254538289	0.426229165	0.546960237	0.519948731	0.56560196	0.351713033	0.492315376	0.451146522	0.195291164	0.463978347
FCF Syt2 C2A	9	2	2.0-2.5 us	0.211921223	0.397574085	0.558719931	0.5326567	0.644286499	0.195048955	0.486352189	0.522594967	0.199584143	0.409922164
FCF Syt2 C2A	9	2	1.5-2.0 us	0.29707803	0.454090567	0.535186369	0.507644496	0.487929926	0.509372562	0.497897346	0.379504273	0.190359549	0.518689759
WT Syt3 C2A	0	3	1.5-2.5 us	0.442520815	-0.17872792	0.413074277	0.470494147	0.484084537	0.18711632	0.445286394	0.448112757	0.167543205	0.340443309
WT Syt3 C2A	0	3	2.0-2.5 us	0.450297988	-0.262135373	0.30184384	0.523578028	0.522896151	0.252516001	0.372893931	0.506103372	0.202422145	0.282879968
WT Syt3 C2A	0	3	1.5-2.0 us	0.435496843	-0.094333432	0.52363562	0.417457178	0.445918368	0.122101347	0.518296761	0.390061675	0.132726814	0.398323152
PCF Syt3 C2A	6	3	1.5-2.5 us	0.496950989	0.365332811	0.393220378	0.365460333	0.068943064	0.521195171	0.315840027	0.518197825	0.434246775	0.25906158
PCF Syt3 C2A	6	3	2.0-2.5 us	0.534688799	0.396975842	0.399814513	0.283857093	-0.016735796	0.53541319	0.303490526	0.45307754	0.388687032	0.304494084
PCF Syt3 C2A	6	3	1.5-2.0 us	0.457827731	0.334737582	0.387124401	0.447825431	0.15614422	0.50618491	0.327256963	0.583550409	0.480202824	0.213678569
FCF Syt3 C2A	10	3	1.5-2.5 us	0.510735151	0.435572633	0.644487839	0.080785319	0.509074697	0.213999032	0.471088025	0.482846663	0.525930485	0.79152355
FCF Syt3 C2A	10	3	2.0-2.5 us	0.484895364	0.405609551	0.770365997	0.099952015	0.369607744	0.261559975	0.516336196	0.512273412	0.507663965	0.78580667
FCF Syt3 C2A	10	3	1.5-2.0 us	0.537176012	0.465750885	0.519516607	0.061930177	0.648470505	0.166603988	0.425293655	0.453531493	0.545215207	0.797649727
WT Syt5 C2A	-2	2	1.5-2.5 us	0.199705277	0.463343633	0.194180217	0.190603854	0.431370455	-0.082202474	0.335042915	0.190305452	0.111219739	0.441014969
WT Syt5 C2A	-2	2	2.0-2.5 us	0.170857552	0.480278676	0.180564715	0.212848236	0.419402674	-0.009584724	0.384499607	0.26462805	0.166649404	0.501958847
WT Syt5 C2A	-2	2	1.5-2.0 us	0.228218843	0.446871903	0.207633726	0.168430677	0.44155406	-0.154392259	0.285163748	0.115960051	0.054459228	0.379601287
PCF Syt5 C2A	4	2	1.5-2.5 us	0.339365392	0.45766357	0.387120234	0.239466486	0.240841372	0.147068527	0.175136457	0.45821602	0.460771311	0.121131662
PCF Syt5 C2A	4	2	2.0-2.5 us	0.333752057	0.468155098	0.423889742	0.265486891	0.180886568	0.319161311	0.175215516	0.509787573	0.444249937	0.143064943
PCF Syt5 C2A	4	2	1.5-2.0 us	0.345145274	0.446935093	0.349461533	0.213557235	0.300738034	-0.02619216	0.175065152	0.405596022	0.477115612	0.098503995
FCF Syt5 C2A	8	2	1.5-2.5 us	0.564123366	0.46389113	0.473783385	0.509023348	0.489182036	0.445698541	0.326536639	0.400397839	0.328842816	0.301374732
FCF Syt5 C2A	8	2	2.0-2.5 us	0.504538064	0.479972626	0.531159084	0.470048719	0.46247253	0.457871844	0.306992272	0.355281256	0.296381539	0.28214728
FCF Syt5 C2A	8	2	1.5-2.0 us	0.624085816	0.447490817	0.415585358	0.548291077	0.515751997	0.432534882	0.345369269	0.445967942	0.361058117	0.321180272
WT Syt6 C2A	0	3	1.5-2.5 us	0.157226305	0.325391244	0.213054049	0.327011814	0.172978615	0.321538227	0.20481053	0.152332856	0.41577878	0.349765629
WT Syt6 C2A	0	3	2.0-2.5 us	0.190595289	0.341961069	0.205403489	0.362781144	0.164643062	0.367778807	0.21131853	0.077607199	0.396938944	0.420188747
WT Syt6 C2A	0	3	1.5-2.0 us	0.123480445	0.309032266	0.220423347	0.291387621	0.181519283	0.275447974	0.198042725	0.22739673	0.434638558	0.27824636
PCF Syt6 C2A	6	3	1.5-2.5 us	0.335012465	0.405492721	0.439875181	0.238650256	0.259167892	0.317201678	0.383710475	0.276295455	0.408423486	0.362538533
PCF Syt6 C2A	6	3	2.0-2.5 us	0.389021604	0.47068314	0.405765633	0.281739806	0.285589703	0.308019069	0.239998103	0.322186299	0.378801209	0.302436535
PCF Syt6 C2A	6	3	1.5-2.0 us	0.280563085	0.340669385	0.473588325	0.195182054	0.232884104	0.327575116	0.527046314	0.22963613	0.437048563	0.422538204
FCF Syt6 C2A	10	3	1.5-2.5 us	0.611244772	0.50885315	0.328247714	0.342947278	0.574096191	0.578505041	0.281788151	0.313147339	0.607535394	0.414450635
FCF Syt6 C2A	10	3	2.0-2.5 us	0.619472321	0.50083883	0.367626655	0.396377779	0.542980927	0.562353649	0.393367815	0.441940887	0.665764147	0.41593597
FCF Syt6 C2A	10	3	1.5-2.0 us	0.602692305	0.51712594	0.288394613	0.289017908	0.605876185	0.595431525	0.171029444	0.18442511	0.549995982	0.41246871
WT Syt7 C2A	1	2	1.5-2.5 us	0.347253698	0.293190884	0.192411481	0.458271221	0.427186772	0.432828572	0.340955633	0.256284985	0.178607633	0.22067216
WT Syt7 C2A	1	2	2.0-2.5 us	0.361801487	0.263159083	0.241094647	0.432731059	0.374854844	0.408323862	0.469408854	0.216914972	0.280953597	0.278217187
WT Syt7 C2A	1	2	1.5-2.0 us	0.331944189	0.324223693	0.144183456	0.483014803	0.479908416	0.457154885	0.211215525	0.296184662	0.076179143	0.163410762
PCF Syt7 C2A	7	2	1.5-2.5 us	0.350493882	0.352537259	0.597419448	0.117357185	0.276428611	0.460783706	0.352329886	0.515942858	0.459912968	0.355280368
PCF Syt7 C2A	7	2	2.0-2.5 us	0.339290321	0.405815953	0.568149197	0.112842632	0.287425628	0.420212591	0.311762144	0.439613071	0.516405775	0.354777971
PCF Syt7 C2A	7	2	1.5-2.0 us	0.361929928	0.299085968	0.627157253	0.122545048	0.264701202	0.502156087	0.392308159	0.591832798	0.402956583	0.355569585
FCF Syt7 C2A	11	2	1.5-2.5 us	0.503608392	0.599282639	0.229968221	-0.021227885	0.47317587	0.59685183	0.528829393	0.369011911	0.457692414	0.359920224
FCF Syt7 C2A	11	2	2.0-2.5 us	0.555872316	0.562143746	0.237365578	-0.093557257	0.518822426	0.716162417	0.564438164	0.36926363	0.38688897	0.414305656
FCF Syt7 C2A	11	2	1.5-2.0 us	0.451264532	0.63544086	0.221397125	0.050491155	0.426925494	0.477637025	0.492575421	0.368046669	0.529526529	0.30459724
WT Syt9 C2A	0	3	1.5-2.5 us	0.287535568	0.459872831	0.261868485	0.205093752	0.21570783	0.454920711	0.329683171	0.385383012	0.179924875	0.317311168
WT Syt9 C2A	0	3	2.0-2.5 us	0.304122217	0.447159942	0.151811812	0.227167034	0.18158035	0.507633171	0.361118225	0.403927723	0.109627529	0.335168986
WT Syt9 C2A	0	3	1.5-2.0 us	0.270338404	0.473871503	0.372616695	0.182462516	0.249678435	0.402776209	0.298784807	0.366438039	0.25075948	0.300214628
PCF Syt9 C2A	6	3	1.5-2.5 us	0.301691483	0.564064192	0.511184515	0.365160583	0.443100722	0.272337034	0.390348551	0.308652986	0.403716221	0.670582759
PCF Syt9 C2A	6	3	2.0-2.5 us	0.340170442	0.507068867	0.504395903	0.360568018	0.408306162	0.237893704	0.463558358	0.316032183	0.347319254	0.745013708
PCF Syt9 C2A	6	3	1.5-2.0 us	0.263090338	0.621703307	0.517354499	0.369221823	0.478906924	0.306399591	0.316103068	0.301081664	0.459147334	0.596390806
FCF Syt9 C2A	10	3	1.5-2.5 us	0.385153006	0.473975043	0.507135912	0.522770908	0.549532073	0.521123026	0.372361613	0.378518392	0.512556494	0.448908792
FCF Syt9 C2A	10	3	2.0-2.5 us	0.372935784	0.404039032	0.562538472	0.504739538	0.526658485	0.512664136	0.397333808	0.39818687	0.529467932	0.455856301
FCF Syt9 C2A	10	3	1.5-2.0 us	0.397609563	0.543676917	0.451792788	0.540890081	0.572576639	0.530256856	0.347402589	0.358857136	0.495706469	0.44162895
WT Syt10 C2A	0	3	1.5-2.5 us	0.359073887	0.4208265	0.314417357	0.022280649	0.485167129	0.302137054	0.516261944	0.507993518	0.103561301	0.397962152
WT Syt10 C2A	0	3	2.0-2.5 us	0.412659868	0.403409886	0.199814843	0.04376463	0.539235315	0.424793858	0.539733308	0.422855805	0.170559193	0.358674962
WT Syt10 C2A	0	3	1.5-2.0 us	0.305731617	0.437077496	0.429248101	0.001021962	0.430118575	0.178696935	0.491869057	0.593550649	0.035904158	0.437654866
PCF Syt10 C2A	6	3	1.5-2.5 us	0.499613876	0.131441906	0.516004798	0.163338619	0.42489037	0.542233518	0.617049362	0.347834689	0.573837334	0.489768319
PCF Syt10 C2A	6	3	2.0-2.5 us	0.475328968	0.14573557	0.511841217	0.258814439	0.442218053	0.525780944	0.59870615	0.372542714	0.627473461	0.456950482
PCF Syt10 C2A	6	3	1.5-2.0 us	0.524730726	0.117600749	0.520417686	0.068200126	0.407576408	0.558890374	0.633648072	0.324392594	0.519913702	0.522814405
FCF Syt10 C2A	10	3	1.5-2.5 us	0.267730577	0.442734685	0.559524865	0.543955936	0.523803955	0.520192981	0.266546605	0.367306129	0.528495656	0.353773747
FCF Syt10 C2A	10	3	2.0-2.5 us	0.214147944	0.456349866	0.624864781	0.645884263	0.576224865	0.514336056	0.154451508	0.351732596	0.521690266	0.208626371
FCF Syt10 C2A	10	3	1.5-2.0 us	0.32068643	0.428927488	0.494418702	0.44066185	0.470772403	0.525035661	0.377652962	0.382393708	0.536269163	0.499091684
