## Supplemental Tables for "Electrostatics and Local Aromatic Residues Govern Lipid Binding and Membrane Penetration of Synaptotagmin C2 Domains": Table_S6_Sample sizes and statistics for the two-feature membrane penetration model.csv

net charge	# of Phe	n values	<d> at 1.5-2.5 us (nm)	<d> at 2.0-2.5 us (nm)	<d> at 1.5-2.0 us (nm)
1	0	20	0.113 ± 0.0375	0.128 ± 0.0375	0.0975 ± 0.0411
5	0	20	0.23 ± 0.0477	0.208 ± 0.0496	0.252 ± 0.0499
11	0	20	0.297 ± 0.0274	0.284 ± 0.0294	0.309 ± 0.0311
2	0	20	0.147 ± 0.0439	0.158 ± 0.0474	0.136 ± 0.0439
6	0	20	0.265 ± 0.0332	0.269 ± 0.0319	0.261 ± 0.0362
12	0	20	0.379 ± 0.0462	0.38 ± 0.0549	0.378 ± 0.0438
-2	1	10	0.214 ± 0.0493	0.235 ± 0.0525	0.194 ± 0.0499
4	1	10	0.36 ± 0.0324	0.335 ± 0.0299	0.385 ± 0.0441
8	1	10	0.236 ± 0.0516	0.222 ± 0.0589	0.25 ± 0.0505
-1	0	30	0.109 ± 0.0494	0.121 ± 0.0535	0.0969 ± 0.0479
3	0	30	0.208 ± 0.03	0.216 ± 0.0324	0.2 ± 0.0331
9	0	30	0.299 ± 0.0214	0.309 ± 0.0258	0.288 ± 0.0227
-1	2	20	0.294 ± 0.0284	0.287 ± 0.0322	0.302 ± 0.0269
5	2	20	0.302 ± 0.0266	0.3 ± 0.026	0.304 ± 0.0328
9	2	20	0.454 ± 0.03	0.45 ± 0.037	0.458 ± 0.0274
0	3	40	0.31 ± 0.0233	0.311 ± 0.0259	0.308 ± 0.0241
6	3	40	0.393 ± 0.0206	0.39 ± 0.0216	0.395 ± 0.0226
10	3	40	0.457 ± 0.0209	0.464 ± 0.0234	0.45 ± 0.0227
-2	2	10	0.247 ± 0.0542	0.277 ± 0.052	0.217 ± 0.0588
4	2	10	0.303 ± 0.0425	0.326 ± 0.042	0.279 ± 0.051
8	2	10	0.43 ± 0.0278	0.415 ± 0.0298	0.446 ± 0.03
1	2	10	0.315 ± 0.0325	0.333 ± 0.0278	0.297 ± 0.0463
7	2	10	0.384 ± 0.0423	0.376 ± 0.0404	0.392 ± 0.048
11	2	10	0.41 ± 0.0599	0.423 ± 0.0713	0.396 ± 0.0531
